# Global Spread of SARS-CoV-2 Subtype with Spike Protein Mutation D614G is Shaped by Human Genomic Variations that Regulate Expression of *TMPRSS2* and *MX1* Genes

**DOI:** 10.1101/2020.05.04.075911

**Authors:** Chandrika Bhattacharyya, Chitrarpita Das, Arnab Ghosh, Animesh K. Singh, Souvik Mukherjee, Partha P. Majumder, Analabha Basu, Nidhan K. Biswas

## Abstract

COVID-19 pandemic is a major human tragedy. Worldwide, SARS-CoV-2 has already infected over 3 million and has killed about 230,000 people. SARS-CoV-2 originated in China and, within three months, has evolved to an additional 10 subtypes. One particular subtype with a non-silent (Aspartate to Glycine) mutation at 614^th^ position of the Spike protein (D614G) rapidly outcompeted other pre-existing subtypes, including the ancestral. We assessed that D614G mutation generates an additional serine protease (Elastase) cleavage site near the S1-S2 junction of the Spike protein. We also identified that a single nucleotide deletion (delC) at a known variant site (rs35074065) in a cis-eQTL of *TMPRSS2*, is extremely rare in East Asians but is common in Europeans and North Americans. The delC allele facilitates entry of the 614G subtype into host cells, thus accelerating the spread of 614G subtype in Europe and North America where the delC allele is common. The delC allele at the cis-eQTL locus rs35074065 of *TMPRSS2* leads to overexpression of both *TMPRSS2* and a nearby gene *MX1*. The cis-eQTL site, rs35074065 overlaps with a transcription factor binding site of an activator (*IRF1*) and a repressor (IRF2). IRF1 activator can bind to variant delC allele, but IRF2 repressor fails to bind. Thus, in an individual carrying the delC allele, there is only activation, but no repression. On viral entry, *IRF1* mediated upregulation of *MX1* leads to neutrophil infiltration and processing of 614G mutated Spike protein by neutrophil Elastase. The simultaneous processing of 614G spike protein by TMPRSS2 and Elastase serine proteases facilitates the entry of the 614G subtype into host cells. Thus, SARS-CoV-2, particularly the 614G subtype, has spread more easily and with higher frequency to Europe and North America where the delC allele regulating expression of *TMPRSS2* and *MX1* host proteins is common, but not to East Asia where this allele is rare.
