## Supplementary Table 1 for "Global Spread of SARS-CoV-2 Subtype with Spike Protein Mutation D614G is Shaped by Human Genomic Variations that Regulate Expression of *TMPRSS2* and *MX1* Genes"

### Sheet: Supplementary Table 1
Supplementary Table 1: Phylogenetic clades of the SARS-CoV-2 viral sequences and their defining markers
Sl No.	Clade defining marker	Nextstrain clade	GISAID Definition	GISAID	This study
1	Ancestral Clade	Unassigned	Ancestral Clade	O	O
2	ORF8 - L84S (T28144C)	B	ORF8 - L84S	S clade	B
3	ORF8 - L84S , nt - C18060T	B1	ORF8 - L84S	S clade	B1
4	ORF8 - L84S , nt - C29095T	B2	ORF8 - L84S	S clade	B2
5	ORF8 - L84S , N - S202N	B4	ORF8 - L84S	S clade	B4
6	ORF1a - V378I , ORF1a - L3606F	A3	-	-	A3
7	nt - T514C	A6	-	-	A6
8	ORF1a - A3220V	A7	-	-	A7
9	ORF3a - G251V , ORF1a - L3606F	A1a	NS3- G251V	V clade	A1a
10	S - D614G	A2	S - D614G	G clade	A2
11	S - D614G, ORF1b - P314L	A2a	S - D614G#	G clade	A2a
