## Supplementary Table 2 for "Global Spread of SARS-CoV-2 Subtype with Spike Protein Mutation D614G is Shaped by Human Genomic Variations that Regulate Expression of *TMPRSS2* and *MX1* Genes"

### Sheet: Sheet1
Supplementary Table 2: Information pertaining to 58 populations for which data were downloaded from various databases and analyzed
Database	Country/Population Description	Population Code	Geographic region
1000 Genomes (Data mined from http://grch37.ensembl.org/Homo_sapiens/Info/Index)	China	CHB, CHS,CDX	East Asia
	Japan	JPT	East Asia
	Italy	TSI	Europe
	Spain	IBS	Europe
	North and West Europe	CEU	Europe
	U.K.	GBR	Europe
	Finland	FIN	Europe
	Americans of African Ancestry in South-West USA	ASW	America
	Kenya	LWK	Africa
	Nigeria	YRI,ESN	Africa
	Gujarati Indians in Houston (USA)	GIH	South-east Asia, West and Central Asia
	Mexico	MXL	America
	Bangladesh	BEB	South-east Asia, West and Central Asia
	Barbados	ACB	Africa
	Colombia	CLM	America
	Gambia	GWD	Africa
	Indian Telugu from the UK	ITU	South-east Asia, West and Central Asia
	Pakistan	PJL	South-east Asia, West and Central Asia
	Sri Lankan Tamil from the UK	STU	South-east Asia, West and Central Asia
	Peru	PEL	America
	Sierra Leone	MSL	Africa
	Vietnam	KHV	East Asia
	Puerto Rico	PUR	America
GoNL (http://www.nlgenome.nl/)	Netherlands	NET	Europe
dbSNP (https://www.ncbi.nlm.nih.gov/snp/)	Estonia	EST	Europe
SweFreq (https://swefreq.nbis.se/dataset/SweGen)	Sweden	SWD	Europe
deCode (https://www.decode.com/)	Iceland	ICD	Europe
alMENA (http://clingen.igib.res.in/almena/)	Iran	IRN	South-east Asia, West and Central Asia
jMorp (https://jmorp.megabank.tohoku.ac.jp/202001/)	Japan	JPT	East Asia
GnomAD (https://gnomad.broadinstitute.org/)	USA	GUS	America
GenomeAsia 100K (https://genomeasia100k.org/)	China	CDX	East Asia
	Mongolia	BUR	East Asia
	Korea	KOR	East Asia
	Indonesia	MEN, BEN, CIB, RAM	East Asia
	Phillippines	ATI	East Asia
	Kenya	MAS	Africa
	Malaysia	KIN, MLY, SNS, TEM	South-east Asia, West and Central Asia
	Pakistan	GUJ, HAZ	South-east Asia, West and Central Asia
	India	BLR, SRB, BIR, MOG, TTO, MAA	South-east Asia, West and Central Asia
	Papua New Guinea	BAI, NKB, PAP	Oceania
