## Supplementary Table 3 for "Global Spread of SARS-CoV-2 Subtype with Spike Protein Mutation D614G is Shaped by Human Genomic Variations that Regulate Expression of *TMPRSS2* and *MX1* Genes"

### Sheet: Sheet1
Supplementary Table3: Count and proportions of 11 SARS-CoV-2 phylogenetic clades
Sl No	Clade	Count	Proportion
1	A7	4	0.0007
2	A2	7	0.0012
3	B2	16	0.0028
4	B4	36	0.0064
5	A3	51	0.0091
6	A6	139	0.0247
7	B	245	0.0435
8	A1a	444	0.0789
9	B1	510	0.0906
10	O	746	0.1325
11	A2a	3431	0.6095
Total		5629	1

### Sheet: Sheet2
A7	Count of Clade	4	4
A2	Count of Clade	7	7
B2	Count of Clade	16	16
B4	Count of Clade	36	36
A3	Count of Clade	51	51
A6	Count of Clade	139	139
B	Count of Clade	245	245
A1a	Count of Clade	444	444
B1	Count of Clade	510	510
O	Count of Clade	746	746
A2a	Count of Clade	3431	3431
Grand Total	Count of Clade	5629	5629
