## Supplementary Table 4 for "Global Spread of SARS-CoV-2 Subtype with Spike Protein Mutation D614G is Shaped by Human Genomic Variations that Regulate Expression of *TMPRSS2* and *MX1* Genes"

### Sheet: 5629 seq
Supplementary Table 4: Tajima's D statistics for A2a, A2 (614G) and Non-A2a (614D) clade sequences from 3 continental regions
m	S	Ps	Θ	π	D	Clade
414	597	0.0199646	0.00302407	0.000226643	-2.83212	614 D_East Asia
1121	903	0.0301976	0.00397403	0.000257664	-2.72781	614 D_Europe
656	652	0.0218038	0.00308722	0.000233247	-2.76089	614 D_North America
61	91	0.00304317	0.000650269	0.000190434	-2.44614	614 G_East Asia
2437	1495	0.049995	0.00596917	0.000191055	-2.74253	614 G_Europe
940	790	0.0264188	0.00355925	0.000164809	-2.80201	614 G_North America
m=number of sequences, D=Tajima's D statistics
