## Supplementary Table 5 for "Global Spread of SARS-CoV-2 Subtype with Spike Protein Mutation D614G is Shaped by Human Genomic Variations that Regulate Expression of *TMPRSS2* and *MX1* Genes"

### Sheet: PROSPER-results
Supplementary Table 5: Prediction of protease cut site in SARS-CoV-2 S protein around 614 AA
1) SARS-CoV-2 S protein D614G imputed sequence (TSNQVAVLYQ[G]VNCTEVPVAI)
Merops ID	Protease Name	Position	P4-P4' site	N-fragment(kDa)	C-fragment(kDa)	Cleavage score	Output
M10.004	matrix metallopeptidase-9	7	QVAV|LYQG	0.69	1.6	1.14	Cleaved by Metalloprotease after this residue
M10.004	matrix metallopeptidase-9	20	VPVA|I	2.18	0.11	1.13	Cleaved by Metalloprotease after this residue
M10.004	matrix metallopeptidase-9	8	VAVL|YQGV	0.81	1.48	0.99	Cleaved by Metalloprotease after this residue
S01.131	elastase-2	12	YQGV|NCTE	1.37	0.92	1.07	Cleaved by Serine protease after this residue
S01.133	cathepsin G	9	AVLY|QGVN	0.97	1.32	1.02	Cleaved by Serine protease after this residue
S01.133	cathepsin G	19	EVPV|AI	2.11	0.18	0.94	Cleaved by Serine protease after this residue
2) SARS-CoV-2 S protein WT sequence (TSNQVAVLYQ[D]VNCTEVPVAI)
Merops ID	Protease Name	Position	P4-P4' site	N-fragment(kDa)	C-fragment(kDa)	Cleavage score	Output
M10.004	matrix metallopeptidase-9	7	QVAV|LYQD	0.69	1.54	1.14	Cleaved by Metalloprotease after this residue
M10.004	matrix metallopeptidase-9	20	VPVA|I	2.13	0.11	1.13	Cleaved by Metalloprotease after this residue
M10.004	matrix metallopeptidase-9	8	VAVL|YQDV	0.81	1.43	0.99	Cleaved by Metalloprotease after this residue
S01.001	chymotrypsin A (cattle-type)	9	AVLY|QDVN	0.97	1.26	0.94	Cleaved by Serine protease after this residue
S01.133	cathepsin G	9	AVLY|QDVN	0.97	1.26	1.13	Cleaved by Serine protease after this residue
S01.133	cathepsin G	19	EVPV|AI	2.05	0.18	0.94	Cleaved by Serine protease after this residue
