## Supplementary Table 6 for "Global Spread of SARS-CoV-2 Subtype with Spike Protein Mutation D614G is Shaped by Human Genomic Variations that Regulate Expression of *TMPRSS2* and *MX1* Genes"

### Sheet: Suppl Table 1
Supplementary Table 6: Human TMPRSS2 Non-Synonymous Variants in Worldwide Populations * NM_005656
Variant id	Alleles	Change in Amino Acid in the Protein	Primary Database	SIFT Score	Polyphen2_HDIV	FATHMM-MKL	CADD	Variant Allele Freq in Continental Populations
								EUR	AMR	EAS
rs185312677	G>A	A399T	1000 Genome Phase 1	0.394	0.994	0.271	17.85	0	0	0
rs181414852	T>C	I242T	1000 Genome Phase 1	0.315	0.184	0.937	13.6	0	0.002762	0
rs201661208	C>T	A216V	1000 Genome Phase 1	0.5	0.264	0.457	9.028	0	0	0.001748
rs12329760	C>T	V160M	1000 Genome Phase 1	0.01	0.999	0.761	28.5	0.2507	0.1906	0.4021
rs190265904	C>T	L95F	1000 Genome Phase 1	0.021	0.996	0.083	14.78	0	0	0.001748
rs147711290	T>C	L91P	1000 Genome Phase 1	0.005	0.999	0.524	24	0	0.002762	0
rs61735793	G>A	T75I	1000 Genome Phase 1	0.24	0.061	0.031	4.784	0.009235	0	0
rs114363287	C>T	G74R	1000 Genome Phase 1	0.422	0.641	0.032	13.81	0	0	0
rs200169208	G>A	P72S	1000 Genome Phase 1	0.443	0.019	0.013	0.264	0	0.002762	0
rs201679623	A>C	Y45D	1000 Genome Phase 1	0.067	0.984	0.739	23.6	0	0	0.005245
rs138651919	G>A	P41L	1000 Genome Phase 1	0.021	0.998	0.534	22.9	0.005277	0	0
rs141232947	A>G	V36A	1000 Genome Phase 1	1	0	0.003	0.001	0	0	0
rs201093031	A>G	V33A	1000 Genome Phase 1	1	0	0.002	0.002	0	0	0.003497
rs61735791	C>T	A28T	1000 Genome Phase 1	0.199	0.231	0.011	0.457	0.002639	0.002762	0.001748
rs61735790	T>C	H18R	1000 Genome Phase 1	0.236	0.074	0.421	10.44	0	0.005525	0
rs75603675	C>A	G8V	1000 Genome Phase 1	0.201	0.386	0.126	11.05	0.4037	0.3011	0.01049
