## Supplementary Table 7 for "Global Spread of SARS-CoV-2 Subtype with Spike Protein Mutation D614G is Shaped by Human Genomic Variations that Regulate Expression of *TMPRSS2* and *MX1* Genes"

### Sheet: Suppl Table 3
Supplementary Table 7: Fst calcultated for Human TMPRSS2 Non-Synonymous Variants between major group of Populations
SNP	AMR and EAS	AMR and EUR	EAS and EUR
rs185312677	NA	NA	NA
rs181414852	0.00131026	0.00223372	NA
rs201661208	-0.000830152	NA	0.000499364
rs12329760	0.0952855	0.0079655	0.0501116
rs190265904	-0.000830152	NA	0.000499364
rs147711290	0.00131026	0.00223372	NA
rs61735793	NA	0.00482508	0.0065995
rs114363287	NA	NA	NA
rs200169208	0.00131026	0.00223372	NA
rs201679623	0.00204291	NA	0.00457148
rs138651919	NA	0.000849478	0.00233988
rs141232947	NA	NA	NA
rs201093031	0.000605918	NA	0.002536
rs61735791	-0.00201895	-0.0020403	-0.00135847
rs61735790	0.0048801	0.00650321	NA
rs75603675	0.322904	0.0202223	0.352037
