## Supplementary Table 8 for "Global Spread of SARS-CoV-2 Subtype with Spike Protein Mutation D614G is Shaped by Human Genomic Variations that Regulate Expression of *TMPRSS2* and *MX1* Genes"

### Sheet: Sheet1
Supplementary Table 8: MX1 non silent coding SNPs
Variant ID	Alleles	Variant Allele	Variant Allele Frequency	Type	amino acid change	amino acid position	sift_prediction	SIFT	polyphen_prediction	PolyPhen
rs147615997	A/G	G	0.000199681	missense variant	I/V	8	tolerated - low confidence	0.96	benign	0
rs182413451	C/G/T	T	0.000399361	missense variant	I/M	8	tolerated - low confidence	0.24	benign	0.017
rs540713161	C/T	T	0.000199681	missense variant	A/V	11	tolerated - low confidence	0.56	benign	0.005
rs568600711	C/T	T	0.000199681	missense variant	R/C	50	deleterious	0	probably damaging	0.999
rs138644617	G/A	A	0.000199681	missense variant	R/H	50	deleterious	0	probably damaging	0.997
rs200341832	A/G/T	G	0.000599042	missense variant	I/V	76	deleterious	0	possibly damaging	0.589
rs200341832	A/G/T	G	0.000599042	missense variant	I/F	76	deleterious	0	possibly damaging	0.883
rs550808214	T/C	C	0.000199681	missense variant	I/T	78	deleterious	0	possibly damaging	0.779
rs201692013	G/A/C	A	0.000399361	missense variant	D/N	105	tolerated	0.68	benign	0.098
rs201692013	G/A/C	A	0.000399361	missense variant	D/H	105	deleterious	0.03	probably damaging	0.94
rs140022520	G/A/T	A	0.000599042	missense variant	A/T	128	deleterious	0.04	probably damaging	0.923
rs140022520	G/A/T	A	0.000599042	missense variant	A/S	128	deleterious	0	probably damaging	0.992
rs142294097	G/A	A	0.000199681	missense variant	G/R	129	deleterious	0	probably damaging	0.996
rs143467494	C/T	T	0.000199681	missense variant	T/I	140	deleterious	0	benign	0.419
rs530185925	C/G	G	0.000199681	missense variant	L/V	151	deleterious	0	probably damaging	1
rs549609996	G/A	A	0.000199681	missense variant	G/R	172	deleterious	0	probably damaging	0.976
rs201666348	G/A	A	0.000199681	splice donor variant			-		-
rs576907451	G/C	C	0.000199681	missense variant	S/T	196	deleterious	0	possibly damaging	0.757
rs199543737	G/A	A	0.000599042	missense variant	V/M	245	deleterious	0.01	probably damaging	0.924
rs528719662	A/G	G	0.000599042	missense variant	M/V	253	deleterious	0.02	possibly damaging	0.839
rs201330424	C/A/T	A	0.000199681	missense variant	R/W	258	deleterious	0	probably damaging	1
rs147811042	C/G	G	0.000599042	missense variant	Q/E	264	tolerated	0.29	possibly damaging	0.476
rs199502305	G/A	A	0.00239617	missense variant	A/T	272	deleterious	0.01	probably damaging	1
rs62623435	G/A	A	0.00778754	missense variant	G/R	293	tolerated	0.12	possibly damaging	0.622
rs376136763	C/T	T	0.000399361	missense variant	T/M	296	deleterious	0	probably damaging	0.994
rs569324135	A/G	G	0.000199681	missense variant	E/G	325	deleterious	0.03	benign	0.373
rs145912542	A/T	T	0.00179712	missense variant	R/S	329	tolerated	0.23	benign	0
rs565679943	G/A	A	0.000199681	missense variant	E/K	333	tolerated	0.09	possibly damaging	0.474
rs469390	G/A	A	0.461861	missense variant	V/I	356	tolerated	1	benign	0
rs145288265	G/A/C	A	0.000199681	missense variant	R/Q	385	deleterious	0	probably damaging	0.99
rs145288265	G/A/C	A	0.000199681	missense variant	R/P	385	deleterious	0	probably damaging	0.996
rs35132725	G/A/T	T	0.000798722	missense variant	E/K	396	tolerated	0.47	benign	0.051
rs35132725	G/A/T	T	0.000798722	stop gained	E/*	396	-		-
rs148192027	G/A	A	0.000399361	missense variant~splice region variant	D/N	455	tolerated	0.07	possibly damaging	0.617
rs149908360	C/G/T	T	0.000199681	missense variant	R/G	458	deleterious	0.04	possibly damaging	0.82
rs149908360	C/G/T	T	0.000199681	missense variant	R/W	458	tolerated	0.11	benign	0.067
rs528155131	A/G/T	T	0.000199681	missense variant	D/G	463	tolerated	0.15	benign	0.007
rs528155131	A/G/T	T	0.000199681	missense variant	D/V	463	tolerated	0.09	benign	0.013
rs144883385	A/G	G	0.000399361	missense variant	E/G	491	tolerated	0.09	possibly damaging	0.593
rs541890706	G/A	A	0.000199681	missense variant	E/K	495	tolerated	0.05	probably damaging	0.976
rs555024661	G/A	A	0.000399361	missense variant	R/H	499	tolerated	0.05	possibly damaging	0.585
rs143244310	G/C	C	0.00119808	missense variant	Q/H	513	tolerated	0.11	benign	0.042
rs199666258	T/C	C	0.000199681	missense variant	L/P	527	tolerated	0.27	benign	0.225
rs201588379	A/G/T	G	0.000199681	missense variant	T/A	547	tolerated	0.53	benign	0.009
rs201588379	A/G/T	G	0.000199681	missense variant	T/S	547	tolerated	1	benign	0
rs548180267	T/C/G	C	0.000199681	missense variant	M/T	551	tolerated	0.23	benign	0.003
rs548180267	T/C/G	C	0.000199681	missense variant	M/R	551	tolerated	0.07	benign	0.173
rs531048108	T/A/C	A	0.000199681	stop gained	Y/*	561	-		-
rs2230454	G/T	T	0.00419329	missense variant	Q/H	588	tolerated	0.26	benign	0.014
rs546055363	A/C/G	C	0.000199681	missense variant	Q/P	595	deleterious	0	probably damaging	0.97
rs546055363	A/C/G	C	0.000199681	missense variant	Q/R	595	deleterious	0.01	probably damaging	0.913
rs148464043	G/A/C	C	0.00419329	missense variant	S/N	611	tolerated	0.25	benign	0.017
rs148464043	G/A/C	C	0.00419329	missense variant	S/T	611	tolerated	0.21	benign	0.03
rs199725620	C/G	G	0.000599042	missense variant	L/V	620	deleterious	0.02	probably damaging	1
rs548553496	C/T	T	0.000399361	stop gained	Q/*	629	-		-
rs562050037	G/A	A	0.000199681	missense variant	R/Q	631	tolerated	0.15	benign	0.146
rs201395750	G/A			missense variant	R/Q	633	tolerated	0.29	benign	0.094
rs530985510	G/A	A	0.000199681	missense variant	A/T	635	tolerated	0.35	possibly damaging	0.738
rs199916658	-/CCAGTTAA/CCGGTTAA	CCGGTTAA	0.00579073	stop gained~frameshift variant	P/PS*X	638	-		-
rs199916658	-/CCAGTTAA/CCGGTTAA	CCGGTTAA	0.00579073	stop gained~frameshift variant	P/PG*X	638	-		-
rs147615997	A/G	G	0.000199681	missense variant	I/V	8	tolerated - low confidence	1	benign	0
rs182413451	C/G/T	T	0.000399361	missense variant	I/M	8	tolerated - low confidence	0.24	benign	0.007
rs540713161	C/T	T	0.000199681	missense variant	A/V	11	tolerated - low confidence	0.52	benign	0.001
rs568600711	C/T	T	0.000199681	missense variant	R/C	50	deleterious	0	probably damaging	0.998
rs138644617	G/A	A	0.000199681	missense variant	R/H	50	deleterious	0	probably damaging	0.994
rs200341832	A/G/T	G	0.000599042	missense variant	I/V	76	deleterious	0.01	possibly damaging	0.806
rs200341832	A/G/T	G	0.000599042	missense variant	I/F	76	deleterious	0	probably damaging	0.956
rs149433993	C/A/T	T	0.000399361	missense variant~splice region variant	S/R	99	deleterious	0	probably damaging	0.998
rs550808214	T/C	C	0.000199681	missense variant	I/T	101	deleterious	0	possibly damaging	0.817
rs201692013	G/A/C	A	0.000399361	missense variant	D/N	128	tolerated	0.68	benign	0.119
rs201692013	G/A/C	A	0.000399361	missense variant	D/H	128	deleterious	0.02	probably damaging	0.951
rs140022520	G/A/T	A	0.000599042	missense variant	A/T	151	deleterious	0.04	probably damaging	0.927
rs140022520	G/A/T	A	0.000599042	missense variant	A/S	151	deleterious	0	probably damaging	0.995
rs142294097	G/A	A	0.000199681	missense variant	G/R	152	deleterious	0	probably damaging	0.996
rs143467494	C/T	T	0.000199681	missense variant	T/I	163	deleterious	0	possibly damaging	0.673
rs530185925	C/G	G	0.000199681	missense variant	L/V	174	deleterious	0	probably damaging	1
rs147142295	-/GGGGG			frameshift variant	-/GX	187	-		-
rs549609996	G/A	A	0.000199681	missense variant	G/R	195	deleterious	0	probably damaging	0.969
rs201666348	G/A	A	0.000199681	splice donor variant			-		-
rs576907451	G/C	C	0.000199681	missense variant	S/T	219	deleterious	0	possibly damaging	0.889
rs199543737	G/A	A	0.000599042	missense variant	V/M	268	deleterious	0.01	probably damaging	0.954
rs528719662	A/G	G	0.000599042	missense variant	M/V	276	deleterious	0.02	possibly damaging	0.868
rs201330424	C/A/T	A	0.000199681	missense variant	R/W	281	deleterious	0	probably damaging	1
rs147811042	C/G	G	0.000599042	missense variant	Q/E	287	tolerated	0.32	possibly damaging	0.61
rs199502305	G/A	A	0.00239617	missense variant	A/T	295	deleterious	0.01	probably damaging	1
rs62623435	G/A	A	0.00778754	missense variant	G/R	316	tolerated	0.17	possibly damaging	0.739
rs376136763	C/T	T	0.000399361	missense variant	T/M	319	deleterious	0	probably damaging	0.997
rs569324135	A/G	G	0.000199681	missense variant	E/G	348	tolerated	0.05	possibly damaging	0.61
rs145912542	A/T	T	0.00179712	missense variant	R/S	352	tolerated	0.18	benign	0
rs565679943	G/A	A	0.000199681	missense variant	E/K	356	tolerated	0.1	possibly damaging	0.718
rs469390	G/A	A	0.461861	missense variant	V/I	379	tolerated	1	benign	0
rs145288265	G/A/C	A	0.000199681	missense variant	R/Q	408	deleterious	0	probably damaging	0.99
rs145288265	G/A/C	A	0.000199681	missense variant	R/P	408	deleterious	0	probably damaging	0.994
rs35132725	G/A/T	T	0.000798722	missense variant	E/K	419	tolerated	0.45	benign	0.085
rs35132725	G/A/T	T	0.000798722	stop gained	E/*	419	-		-
rs148192027	G/A	A	0.000399361	missense variant~splice region variant	D/N	478	tolerated	0.1	possibly damaging	0.678
rs149908360	C/G/T	T	0.000199681	missense variant	R/G	481	deleterious	0.03	possibly damaging	0.856
rs149908360	C/G/T	T	0.000199681	missense variant	R/W	481	tolerated	0.12	benign	0.086
rs528155131	A/G/T	T	0.000199681	missense variant	D/G	486	tolerated	0.14	benign	0.01
rs528155131	A/G/T	T	0.000199681	missense variant	D/V	486	tolerated	0.09	benign	0.017
rs144883385	A/G	G	0.000399361	missense variant	E/G	514	tolerated	0.11	benign	0.438
rs541890706	G/A	A	0.000199681	missense variant	E/K	518	deleterious	0.05	probably damaging	0.975
rs555024661	G/A	A	0.000399361	missense variant	R/H	522	tolerated	0.1	possibly damaging	0.548
rs143244310	G/C	C	0.00119808	missense variant	Q/H	536	tolerated	0.15	benign	0.081
rs199666258	T/C	C	0.000199681	missense variant	L/P	550	tolerated	0.3	benign	0.09
rs201588379	A/G/T	G	0.000199681	missense variant	T/A	570	tolerated	0.59	benign	0.012
rs201588379	A/G/T	G	0.000199681	missense variant	T/S	570	tolerated	1	benign	0.001
rs548180267	T/C/G	C	0.000199681	missense variant	M/T	574	tolerated	0.2	benign	0.005
rs548180267	T/C/G	C	0.000199681	missense variant	M/R	574	tolerated	0.06	benign	0.215
rs531048108	T/A/C	A	0.000199681	stop gained	Y/*	584	-		-
rs2230454	G/T	T	0.00419329	missense variant	Q/H	611	tolerated	0.25	benign	0.018
rs546055363	A/C/G	C	0.000199681	missense variant	Q/P	618	deleterious	0	probably damaging	0.977
rs546055363	A/C/G	C	0.000199681	missense variant	Q/R	618	deleterious	0.02	probably damaging	0.932
rs148464043	G/A/C	C	0.00419329	missense variant	S/N	634	tolerated	0.17	benign	0.034
rs148464043	G/A/C	C	0.00419329	missense variant	S/T	634	tolerated	0.15	benign	0.057
rs199725620	C/G	G	0.000599042	missense variant	L/V	643	deleterious	0.01	probably damaging	1
rs548553496	C/T	T	0.000399361	stop gained	Q/*	652	-		-
rs562050037	G/A	A	0.000199681	missense variant	R/Q	654	tolerated	0.22	benign	0.116
rs201395750	G/A			missense variant	R/Q	656	tolerated	0.29	benign	0.04
rs530985510	G/A	A	0.000199681	missense variant	A/T	658	tolerated	0.34	possibly damaging	0.903
rs199916658	-/CCAGTTAA/CCGGTTAA	CCGGTTAA	0.00579073	stop gained~frameshift variant	P/PS*X	661	-		-
rs199916658	-/CCAGTTAA/CCGGTTAA	CCGGTTAA	0.00579073	stop gained~frameshift variant	P/PG*X	661	-		-
rs147615997	A/G	G	0.000199681	missense variant	I/V	8	tolerated - low confidence	1	benign	0
rs182413451	C/G/T	T	0.000399361	missense variant	I/M	8	tolerated - low confidence	0.24	benign	0.007
rs540713161	C/T	T	0.000199681	missense variant	A/V	11	tolerated - low confidence	0.52	benign	0.001
rs568600711	C/T	T	0.000199681	missense variant	R/C	50	deleterious	0	probably damaging	0.998
rs138644617	G/A	A	0.000199681	missense variant	R/H	50	deleterious	0	probably damaging	0.994
rs200341832	A/G/T	G	0.000599042	missense variant	I/V	76	deleterious	0.01	possibly damaging	0.806
rs200341832	A/G/T	G	0.000599042	missense variant	I/F	76	deleterious	0	probably damaging	0.956
rs149433993	C/A/T	T	0.000399361	missense variant~splice region variant	S/R	99	deleterious	0	probably damaging	0.998
rs550808214	T/C	C	0.000199681	missense variant	I/T	101	deleterious	0	possibly damaging	0.817
rs201692013	G/A/C	A	0.000399361	missense variant	D/N	128	tolerated	0.68	benign	0.119
rs201692013	G/A/C	A	0.000399361	missense variant	D/H	128	deleterious	0.02	probably damaging	0.951
rs140022520	G/A/T	A	0.000599042	missense variant	A/T	151	deleterious	0.04	probably damaging	0.927
rs140022520	G/A/T	A	0.000599042	missense variant	A/S	151	deleterious	0	probably damaging	0.995
rs142294097	G/A	A	0.000199681	missense variant	G/R	152	deleterious	0	probably damaging	0.996
rs143467494	C/T	T	0.000199681	missense variant	T/I	163	deleterious	0	possibly damaging	0.673
rs530185925	C/G	G	0.000199681	missense variant	L/V	174	deleterious	0	probably damaging	1
rs147142295	-/GGGGG			frameshift variant	-/GX	187	-		-
rs549609996	G/A	A	0.000199681	missense variant	G/R	195	deleterious	0	probably damaging	0.969
rs201666348	G/A	A	0.000199681	splice donor variant			-		-
rs576907451	G/C	C	0.000199681	missense variant	S/T	219	deleterious	0	possibly damaging	0.889
rs199543737	G/A	A	0.000599042	missense variant	V/M	268	deleterious	0.01	probably damaging	0.954
rs528719662	A/G	G	0.000599042	missense variant	M/V	276	deleterious	0.02	possibly damaging	0.868
rs201330424	C/A/T	A	0.000199681	missense variant	R/W	281	deleterious	0	probably damaging	1
rs147811042	C/G	G	0.000599042	missense variant	Q/E	287	tolerated	0.32	possibly damaging	0.61
rs199502305	G/A	A	0.00239617	missense variant	A/T	295	deleterious	0.01	probably damaging	1
rs62623435	G/A	A	0.00778754	missense variant	G/R	316	tolerated	0.17	possibly damaging	0.739
rs376136763	C/T	T	0.000399361	missense variant	T/M	319	deleterious	0	probably damaging	0.997
rs569324135	A/G	G	0.000199681	missense variant	E/G	348	tolerated	0.05	possibly damaging	0.61
rs145912542	A/T	T	0.00179712	missense variant	R/S	352	tolerated	0.18	benign	0
rs565679943	G/A	A	0.000199681	missense variant	E/K	356	tolerated	0.1	possibly damaging	0.718
rs469390	G/A	A	0.461861	missense variant	V/I	379	tolerated	1	benign	0
rs145288265	G/A/C	A	0.000199681	missense variant	R/Q	408	deleterious	0	probably damaging	0.99
rs145288265	G/A/C	A	0.000199681	missense variant	R/P	408	deleterious	0	probably damaging	0.994
rs35132725	G/A/T	T	0.000798722	missense variant	E/K	419	tolerated	0.45	benign	0.085
rs35132725	G/A/T	T	0.000798722	stop gained	E/*	419	-		-
rs148192027	G/A	A	0.000399361	missense variant~splice region variant	D/N	478	tolerated	0.1	possibly damaging	0.678
rs149908360	C/G/T	T	0.000199681	missense variant	R/G	481	deleterious	0.03	possibly damaging	0.856
rs149908360	C/G/T	T	0.000199681	missense variant	R/W	481	tolerated	0.12	benign	0.086
rs528155131	A/G/T	T	0.000199681	missense variant	D/G	486	tolerated	0.14	benign	0.01
rs528155131	A/G/T	T	0.000199681	missense variant	D/V	486	tolerated	0.09	benign	0.017
rs144883385	A/G	G	0.000399361	missense variant	E/G	514	tolerated	0.11	benign	0.438
rs541890706	G/A	A	0.000199681	missense variant	E/K	518	deleterious	0.05	probably damaging	0.975
rs555024661	G/A	A	0.000399361	missense variant	R/H	522	tolerated	0.1	possibly damaging	0.548
rs143244310	G/C	C	0.00119808	missense variant	Q/H	536	tolerated	0.15	benign	0.081
rs199666258	T/C	C	0.000199681	missense variant	L/P	550	tolerated	0.3	benign	0.09
rs201588379	A/G/T	G	0.000199681	missense variant	T/A	570	tolerated	0.59	benign	0.012
rs201588379	A/G/T	G	0.000199681	missense variant	T/S	570	tolerated	1	benign	0.001
rs548180267	T/C/G	C	0.000199681	missense variant	M/T	574	tolerated	0.2	benign	0.005
rs548180267	T/C/G	C	0.000199681	missense variant	M/R	574	tolerated	0.06	benign	0.215
rs531048108	T/A/C	A	0.000199681	stop gained	Y/*	584	-		-
rs2230454	G/T	T	0.00419329	missense variant	Q/H	611	tolerated	0.25	benign	0.018
rs546055363	A/C/G	C	0.000199681	missense variant	Q/P	618	deleterious	0	probably damaging	0.977
rs546055363	A/C/G	C	0.000199681	missense variant	Q/R	618	deleterious	0.02	probably damaging	0.932
rs148464043	G/A/C	C	0.00419329	missense variant	S/N	634	tolerated	0.17	benign	0.034
rs148464043	G/A/C	C	0.00419329	missense variant	S/T	634	tolerated	0.15	benign	0.057
rs199725620	C/G	G	0.000599042	missense variant	L/V	643	deleterious	0.01	probably damaging	1
rs548553496	C/T	T	0.000399361	stop gained	Q/*	652	-		-
rs562050037	G/A	A	0.000199681	missense variant	R/Q	654	tolerated	0.22	benign	0.116
rs201395750	G/A			missense variant	R/Q	656	tolerated	0.29	benign	0.04
rs530985510	G/A	A	0.000199681	missense variant	A/T	658	tolerated	0.34	possibly damaging	0.903
rs199916658	-/CCAGTTAA/CCGGTTAA	CCGGTTAA	0.00579073	stop gained~frameshift variant	P/PS*X	661	-		-
rs199916658	-/CCAGTTAA/CCGGTTAA	CCGGTTAA	0.00579073	stop gained~frameshift variant	P/PG*X	661	-		-
rs147615997	A/G	G	0.000199681	missense variant	I/V	8	tolerated - low confidence	0.66	benign	0
rs182413451	C/G/T	T	0.000399361	missense variant	I/M	8	tolerated - low confidence	0.14	benign	0.007
rs540713161	C/T	T	0.000199681	missense variant	A/V	11	tolerated	0.15	benign	0.001
rs568600711	C/T	T	0.000199681	missense variant	R/C	50	deleterious	0	probably damaging	0.998
rs138644617	G/A	A	0.000199681	missense variant	R/H	50	deleterious	0	probably damaging	0.994
rs147615997	A/G	G	0.000199681	missense variant	I/V	8	tolerated - low confidence	0.86	benign	0
rs182413451	C/G/T	T	0.000399361	missense variant	I/M	8	tolerated - low confidence	0.23	benign	0.007
rs540713161	C/T	T	0.000199681	missense variant	A/V	11	tolerated - low confidence	0.39	benign	0.001
rs568600711	C/T	T	0.000199681	missense variant	R/C	50	deleterious	0	probably damaging	0.998
rs138644617	G/A	A	0.000199681	missense variant	R/H	50	deleterious	0	probably damaging	0.994
rs200341832	A/G/T	G	0.000599042	missense variant	I/V	76	tolerated	0.26	possibly damaging	0.806
rs200341832	A/G/T	G	0.000599042	missense variant	I/F	76	deleterious	0	probably damaging	0.956
rs149433993	C/A/T	T	0.000399361	missense variant~splice region variant	S/R	99	deleterious	0	probably damaging	0.998
rs550808214	T/C	C	0.000199681	missense variant	I/T	101	deleterious	0	possibly damaging	0.817
rs201692013	G/A/C	A	0.000399361	missense variant	D/N	128	tolerated	0.34	benign	0.119
rs201692013	G/A/C	A	0.000399361	missense variant	D/H	128	deleterious	0.01	probably damaging	0.951
rs140022520	G/A/T	A	0.000599042	missense variant	A/T	151	tolerated	0.09	probably damaging	0.927
rs140022520	G/A/T	A	0.000599042	missense variant	A/S	151	deleterious	0.01	probably damaging	0.995
rs142294097	G/A	A	0.000199681	missense variant	G/R	152	deleterious	0	probably damaging	0.996
rs143467494	C/T	T	0.000199681	missense variant	T/I	163	deleterious	0	possibly damaging	0.673
rs530185925	C/G	G	0.000199681	missense variant	L/V	174	deleterious	0	probably damaging	1
rs147142295	-/GGGGG			frameshift variant	-/GX	187	-		-
rs549609996	G/A	A	0.000199681	missense variant	G/R	195	deleterious	0.01	probably damaging	0.969
rs201666348	G/A	A	0.000199681	splice donor variant			-		-
rs147615997	A/G	G	0.000199681	missense variant	I/V	8	deleterious - low confidence	0	benign	0
rs182413451	C/G/T	T	0.000399361	missense variant	I/M	8	deleterious - low confidence	0	benign	0.007
rs540713161	C/T	T	0.000199681	missense variant	A/V	11	deleterious - low confidence	0	benign	0.001
rs147615997	A/G	G	0.000199681	missense variant	I/V	8	tolerated - low confidence	0.86	benign	0
rs182413451	C/G/T	T	0.000399361	missense variant	I/M	8	tolerated - low confidence	0.24	benign	0.007
rs540713161	C/T	T	0.000199681	missense variant	A/V	11	tolerated - low confidence	0.36	benign	0.001
rs568600711	C/T	T	0.000199681	missense variant	R/C	50	deleterious	0	probably damaging	0.998
rs138644617	G/A	A	0.000199681	missense variant	R/H	50	deleterious	0	probably damaging	0.994
rs200341832	A/G/T	G	0.000599042	missense variant	I/V	76	tolerated	0.19	possibly damaging	0.806
rs200341832	A/G/T	G	0.000599042	missense variant	I/F	76	deleterious	0	probably damaging	0.956
rs149433993	C/A/T	T	0.000399361	missense variant~splice region variant	S/R	99	deleterious	0	probably damaging	0.998
rs550808214	T/C	C	0.000199681	missense variant	I/T	101	deleterious	0	possibly damaging	0.817
rs201692013	G/A/C	A	0.000399361	missense variant	D/N	128	tolerated	0.32	benign	0.119
rs201692013	G/A/C	A	0.000399361	missense variant	D/H	128	deleterious	0.01	probably damaging	0.951
rs140022520	G/A/T	A	0.000599042	missense variant	A/T	151	tolerated	0.1	probably damaging	0.927
rs140022520	G/A/T	A	0.000599042	missense variant	A/S	151	deleterious	0	probably damaging	0.995
rs142294097	G/A	A	0.000199681	missense variant	G/R	152	deleterious	0	probably damaging	0.996
rs143467494	C/T	T	0.000199681	missense variant	T/I	163	deleterious	0	possibly damaging	0.673
rs530185925	C/G	G	0.000199681	missense variant	L/V	174	deleterious	0	probably damaging	1
rs147142295	-/GGGGG			frameshift variant	-/GX	187	-		-
rs549609996	G/A	A	0.000199681	missense variant	G/R	195	deleterious	0	probably damaging	0.969
rs539033021	G/A	A	0.000199681	splice donor variant			-		-
rs147615997	A/G	G	0.000199681	missense variant	I/V	8	tolerated - low confidence	1	benign	0
rs182413451	C/G/T	T	0.000399361	missense variant	I/M	8	deleterious - low confidence	0.03	benign	0.007
rs540713161	C/T	T	0.000199681	missense variant	A/V	11	tolerated - low confidence	0.59	benign	0.001
rs147615997	A/G	G	0.000199681	missense variant	I/V	8	tolerated - low confidence	0.99	benign	0
rs182413451	C/G/T	T	0.000399361	missense variant	I/M	8	tolerated - low confidence	0.28	benign	0.007
rs540713161	C/T	T	0.000199681	missense variant	A/V	11	tolerated	0.28	benign	0.001
rs568600711	C/T	T	0.000199681	missense variant	R/C	50	deleterious	0	probably damaging	0.998
rs138644617	G/A	A	0.000199681	missense variant	R/H	50	deleterious	0	probably damaging	0.994
rs200341832	A/G/T	G	0.000599042	missense variant	I/V	76	deleterious	0	possibly damaging	0.806
rs200341832	A/G/T	G	0.000599042	missense variant	I/F	76	deleterious	0	probably damaging	0.956
rs147615997	A/G	G	0.000199681	missense variant	I/V	8	tolerated - low confidence	1	benign	0
rs182413451	C/G/T	T	0.000399361	missense variant	I/M	8	tolerated - low confidence	0.24	benign	0.007
rs540713161	C/T	T	0.000199681	missense variant	A/V	11	tolerated - low confidence	0.52	benign	0.001
rs568600711	C/T	T	0.000199681	missense variant	R/C	50	deleterious	0	probably damaging	0.998
rs138644617	G/A	A	0.000199681	missense variant	R/H	50	deleterious	0	probably damaging	0.994
rs200341832	A/G/T	G	0.000599042	missense variant	I/V	76	deleterious	0.01	possibly damaging	0.806
rs200341832	A/G/T	G	0.000599042	missense variant	I/F	76	deleterious	0	probably damaging	0.956
rs149433993	C/A/T	T	0.000399361	missense variant~splice region variant	S/R	99	deleterious	0	probably damaging	0.998
rs550808214	T/C	C	0.000199681	missense variant	I/T	101	deleterious	0	possibly damaging	0.817
rs201692013	G/A/C	A	0.000399361	missense variant	D/N	128	tolerated	0.68	benign	0.119
rs201692013	G/A/C	A	0.000399361	missense variant	D/H	128	deleterious	0.02	probably damaging	0.951
rs140022520	G/A/T	A	0.000599042	missense variant	A/T	151	deleterious	0.04	probably damaging	0.927
rs140022520	G/A/T	A	0.000599042	missense variant	A/S	151	deleterious	0	probably damaging	0.995
rs142294097	G/A	A	0.000199681	missense variant	G/R	152	deleterious	0	probably damaging	0.996
rs143467494	C/T	T	0.000199681	missense variant	T/I	163	deleterious	0	possibly damaging	0.673
rs530185925	C/G	G	0.000199681	missense variant	L/V	174	deleterious	0	probably damaging	1
rs147142295	-/GGGGG			frameshift variant	-/GX	187	-		-
rs549609996	G/A	A	0.000199681	missense variant	G/R	195	deleterious	0	probably damaging	0.969
rs201666348	G/A	A	0.000199681	splice donor variant			-		-
rs576907451	G/C	C	0.000199681	missense variant	S/T	219	deleterious	0	possibly damaging	0.889
rs199543737	G/A	A	0.000599042	missense variant	V/M	268	deleterious	0.01	probably damaging	0.954
rs528719662	A/G	G	0.000599042	missense variant	M/V	276	deleterious	0.02	possibly damaging	0.868
rs201330424	C/A/T	A	0.000199681	missense variant	R/W	281	deleterious	0	probably damaging	1
rs147811042	C/G	G	0.000599042	missense variant	Q/E	287	tolerated	0.32	possibly damaging	0.61
rs199502305	G/A	A	0.00239617	missense variant	A/T	295	deleterious	0.01	probably damaging	1
rs62623435	G/A	A	0.00778754	missense variant	G/R	316	tolerated	0.17	possibly damaging	0.739
rs376136763	C/T	T	0.000399361	missense variant	T/M	319	deleterious	0	probably damaging	0.997
rs569324135	A/G	G	0.000199681	missense variant	E/G	348	tolerated	0.05	possibly damaging	0.61
rs145912542	A/T	T	0.00179712	missense variant	R/S	352	tolerated	0.18	benign	0
rs565679943	G/A	A	0.000199681	missense variant	E/K	356	tolerated	0.1	possibly damaging	0.718
rs469390	G/A	A	0.461861	missense variant	V/I	379	tolerated	1	benign	0
rs145288265	G/A/C	A	0.000199681	missense variant	R/Q	408	deleterious	0	probably damaging	0.99
rs145288265	G/A/C	A	0.000199681	missense variant	R/P	408	deleterious	0	probably damaging	0.994
rs35132725	G/A/T	T	0.000798722	missense variant	E/K	419	tolerated	0.45	benign	0.085
rs35132725	G/A/T	T	0.000798722	stop gained	E/*	419	-		-
rs148192027	G/A	A	0.000399361	missense variant~splice region variant	D/N	478	tolerated	0.1	possibly damaging	0.678
rs149908360	C/G/T	T	0.000199681	missense variant	R/G	481	deleterious	0.03	possibly damaging	0.856
rs149908360	C/G/T	T	0.000199681	missense variant	R/W	481	tolerated	0.12	benign	0.086
rs528155131	A/G/T	T	0.000199681	missense variant	D/G	486	tolerated	0.14	benign	0.01
rs528155131	A/G/T	T	0.000199681	missense variant	D/V	486	tolerated	0.09	benign	0.017
rs144883385	A/G	G	0.000399361	missense variant	E/G	514	tolerated	0.11	benign	0.438
rs541890706	G/A	A	0.000199681	missense variant	E/K	518	deleterious	0.05	probably damaging	0.975
rs555024661	G/A	A	0.000399361	missense variant	R/H	522	tolerated	0.1	possibly damaging	0.548
rs143244310	G/C	C	0.00119808	missense variant	Q/H	536	tolerated	0.15	benign	0.081
rs199666258	T/C	C	0.000199681	missense variant	L/P	550	tolerated	0.3	benign	0.09
rs201588379	A/G/T	G	0.000199681	missense variant	T/A	570	tolerated	0.59	benign	0.012
rs201588379	A/G/T	G	0.000199681	missense variant	T/S	570	tolerated	1	benign	0.001
rs548180267	T/C/G	C	0.000199681	missense variant	M/T	574	tolerated	0.2	benign	0.005
rs548180267	T/C/G	C	0.000199681	missense variant	M/R	574	tolerated	0.06	benign	0.215
rs531048108	T/A/C	A	0.000199681	stop gained	Y/*	584	-		-
rs2230454	G/T	T	0.00419329	missense variant	Q/H	611	tolerated	0.25	benign	0.018
rs546055363	A/C/G	C	0.000199681	missense variant	Q/P	618	deleterious	0	probably damaging	0.977
rs546055363	A/C/G	C	0.000199681	missense variant	Q/R	618	deleterious	0.02	probably damaging	0.932
rs148464043	G/A/C	C	0.00419329	missense variant	S/N	634	tolerated	0.17	benign	0.034
rs148464043	G/A/C	C	0.00419329	missense variant	S/T	634	tolerated	0.15	benign	0.057
rs199725620	C/G	G	0.000599042	missense variant	L/V	643	deleterious	0.01	probably damaging	1
rs548553496	C/T	T	0.000399361	stop gained	Q/*	652	-		-
rs562050037	G/A	A	0.000199681	missense variant	R/Q	654	tolerated	0.22	benign	0.116
rs201395750	G/A			missense variant	R/Q	656	tolerated	0.29	benign	0.04
rs530985510	G/A	A	0.000199681	missense variant	A/T	658	tolerated	0.34	possibly damaging	0.903
rs199916658	-/CCAGTTAA/CCGGTTAA	CCGGTTAA	0.00579073	stop gained~frameshift variant	P/PS*X	661	-		-
rs199916658	-/CCAGTTAA/CCGGTTAA	CCGGTTAA	0.00579073	stop gained~frameshift variant	P/PG*X	661	-		-
