## Supplementary Table 9 for "Global Spread of SARS-CoV-2 Subtype with Spike Protein Mutation D614G is Shaped by Human Genomic Variations that Regulate Expression of *TMPRSS2* and *MX1* Genes"

### Sheet: Sheet1
Supplementary Table 9: Neutrophil elastase (ELANE) non silent coding SNPs
Variant ID	Alleles	Variant Allele	Variant Allele Frequency	Type	amino acid change	amino acid position	sift_prediction	SIFT	polyphen_prediction	PolyPhen
rs201421847	G/A	A	0.0002	missense variant	A/T	73	tolerated	0.42	benign	0.003
rs569608929	G/A/C	C	0.0002	missense variant	R/H	78	tolerated	0.15	benign	0.003
rs569608929	G/A/C	C	0.0002	missense variant	R/P	78	tolerated	0.27	benign	0.299
rs200627242	C/G	G	0.0002	missense variant	F/L	99	tolerated	0.08	benign	0.052
rs549887145	G/A/T	T	0.0002	missense variant	A/T	100	tolerated	0.34	benign	0.005
rs549887145	G/A/T	T	0.0002	missense variant	A/S	100	tolerated	1	benign	0.001
rs568474579	A/C/G	G	0.0002	missense variant	Q/P	102	tolerated	0.23	benign	0.343
rs568474579	A/C/G	G	0.0002	missense variant	Q/R	102	tolerated	0.91	benign	0.001
rs144441259	C/A/T	T	0.000599	missense variant	N/K	132	tolerated	0.26	benign	0.161
rs538255080	C/T	T	0.0002	missense variant	A/V	140	tolerated	0.25	benign	0.171
rs142441575	G/A	A	0.0002	missense variant	R/H	144	tolerated	0.12	benign	0.001
rs146878885	C/A/T	T	0.000998	missense variant	N/K	147	tolerated	0.9	benign	0.409
rs535990034	C/G	G	0.0002	missense variant	L/V	158	tolerated	0.17	benign	0.017
rs554734221	G/T	T	0.0002	missense variant	G/C	160	deleterious	0	probably damaging	1
rs200923638	C/G/T	G	0.0002	missense variant	I/M	165	tolerated	0.24	benign	0.438
rs193141883	C/T	T	0.0002	missense variant	T/M	175	deleterious	0	probably damaging	0.999
rs200449787	G/A/T	A	0.0002	missense variant	R/H	182	deleterious	0.02	probably damaging	0.977
rs200449787	G/A/T	A	0.0002	missense variant	R/L	182	deleterious	0.02	possibly damaging	0.489
rs545418743	A/C	C	0.0002	missense variant	Q/P	194	deleterious	0.03	benign	0.241
rs563563792	G/T	T	0.0002	missense variant	Q/H	194	deleterious	0.05	benign	0.007
rs201664319	C/G/T	T	0.0002	missense variant	N/K	209	deleterious	0.01	possibly damaging	0.884
rs201110958	G/A	A	0.0002	missense variant	A/T	216	tolerated	0.7	benign	0.18
rs148492780	C/G/T	T	0.001198	missense variant	F/L	218	deleterious	0.03	possibly damaging	0.848
rs17216656	G/A/C/T	A	0.009984	missense variant	V/I	219	tolerated	1	benign	0
rs17216656	G/A/C/T	A	0.009984	missense variant	V/L	219	tolerated	0.2	benign	0.018
rs17216656	G/A/C/T	A	0.009984	missense variant	V/F	219	deleterious	0.02	possibly damaging	0.747
rs201224216	C/T	T	0.0002	missense variant	S/F	249	tolerated	0.08	benign	0.036
rs17216663	C/T	T	0.005192	missense variant	P/L	257	deleterious	0	benign	0.001
rs138211132	C/T	T	0.000599	missense variant	P/S	262	tolerated - low confidence	0.19	benign	0.007
rs17216670	C/T	T	0.005391	missense variant	P/L	262	deleterious - low confidence	0.03	benign	0
rs201421847	G/A	A	0.0002	missense variant	A/T	73	tolerated	0.42	benign	0.003
rs569608929	G/A/C	C	0.0002	missense variant	R/H	78	tolerated	0.15	benign	0.003
rs569608929	G/A/C	C	0.0002	missense variant	R/P	78	tolerated	0.27	benign	0.299
rs200627242	C/G	G	0.0002	missense variant	F/L	99	tolerated	0.08	benign	0.052
rs549887145	G/A/T	T	0.0002	missense variant	A/T	100	tolerated	0.34	benign	0.005
rs549887145	G/A/T	T	0.0002	missense variant	A/S	100	tolerated	1	benign	0.001
rs568474579	A/C/G	G	0.0002	missense variant	Q/P	102	tolerated	0.23	benign	0.343
rs568474579	A/C/G	G	0.0002	missense variant	Q/R	102	tolerated	0.91	benign	0.001
rs144441259	C/A/T	T	0.000599	missense variant	N/K	132	tolerated	0.26	benign	0.161
rs538255080	C/T	T	0.0002	missense variant	A/V	140	tolerated	0.25	benign	0.171
rs142441575	G/A	A	0.0002	missense variant	R/H	144	tolerated	0.12	benign	0.001
rs146878885	C/A/T	T	0.000998	missense variant	N/K	147	tolerated	0.9	benign	0.409
rs535990034	C/G	G	0.0002	missense variant	L/V	158	tolerated	0.17	benign	0.017
rs554734221	G/T	T	0.0002	missense variant	G/C	160	deleterious	0	probably damaging	1
rs200923638	C/G/T	G	0.0002	missense variant	I/M	165	tolerated	0.24	benign	0.438
rs193141883	C/T	T	0.0002	missense variant	T/M	175	deleterious	0	probably damaging	0.999
rs200449787	G/A/T	A	0.0002	missense variant	R/H	182	deleterious	0.02	probably damaging	0.977
rs200449787	G/A/T	A	0.0002	missense variant	R/L	182	deleterious	0.02	possibly damaging	0.489
rs545418743	A/C	C	0.0002	missense variant	Q/P	194	deleterious	0.03	benign	0.241
rs563563792	G/T	T	0.0002	missense variant	Q/H	194	deleterious	0.05	benign	0.007
rs201664319	C/G/T	T	0.0002	missense variant	N/K	209	deleterious	0.01	possibly damaging	0.884
rs201110958	G/A	A	0.0002	missense variant	A/T	216	tolerated	0.7	benign	0.18
rs148492780	C/G/T	T	0.001198	missense variant	F/L	218	deleterious	0.03	possibly damaging	0.848
rs17216656	G/A/C/T	A	0.009984	missense variant	V/I	219	tolerated	1	benign	0
rs17216656	G/A/C/T	A	0.009984	missense variant	V/L	219	tolerated	0.2	benign	0.018
rs17216656	G/A/C/T	A	0.009984	missense variant	V/F	219	deleterious	0.02	possibly damaging	0.747
rs201224216	C/T	T	0.0002	missense variant	S/F	249	tolerated	0.08	benign	0.036
rs17216663	C/T	T	0.005192	missense variant	P/L	257	deleterious	0	benign	0.001
rs138211132	C/T	T	0.000599	missense variant	P/S	262	tolerated - low confidence	0.19	benign	0.007
rs17216670	C/T	T	0.005391	missense variant	P/L	262	deleterious - low confidence	0.03	benign	0
