## Supplementary Table 10 for "Global Spread of SARS-CoV-2 Subtype with Spike Protein Mutation D614G is Shaped by Human Genomic Variations that Regulate Expression of *TMPRSS2* and *MX1* Genes"

### Sheet: Sheet1
Supplementary Table 10: ACE2 non silent coding SNPs
Variant ID	Alleles	Variant Allele	Variant Allele Frequency	Type	amino acid change	amino acid position	sift_prediction	SIFT	polyphen_prediction	PolyPhen
rs147311723	G/A	A	0.004768	missense variant	L/F	731	deleterious - low confidence	0	probably damaging	0.941
rs41303171	T/C	C	0.004503	missense variant	N/D	720	tolerated - low confidence	0.1	benign	0.02
rs200540199	C/T			missense variant	R/H	716	tolerated - low confidence	0.08	benign	0.277
rs149039346	A/G	G	0.001325	missense variant	S/P	692	deleterious - low confidence	0	possibly damaging	0.723
rs777410473	T/C	C	0.000265	missense variant	K/E	689	tolerated - low confidence	0.53	benign	0
rs200180615	C/T	T	0.00053	missense variant	E/K	668	tolerated - low confidence	0.11	benign	0.005
rs199951323	A/C	C	0.000265	stop gained	L/*	656	-		-
rs183135788	T/C	C	0.00053	missense variant	N/S	638	tolerated	0.33	benign	0.054
rs756905974	T/C	C	0.000265	missense variant	N/S	546	deleterious	0.04	benign	0.029
rs779199005	A/G	G	0.000265	missense variant	Y/H	510	deleterious	0.01	probably damaging	0.979
rs140473595	C/T	T	0.000265	missense variant	A/T	501	deleterious	0.03	benign	0.323
rs200973492	A/G	G	0.000265	missense variant	V/A	488	tolerated	0.18	benign	0.061
rs191860450	T/C	C	0.00053	missense variant	I/V	468	deleterious	0.02	possibly damaging	0.747
rs138390800	T/C	C	0.000795	missense variant	K/R	341	deleterious	0.02	benign	0.215
rs185525294	T/A	A	0.000265	missense variant	M/L	332	deleterious	0.02	benign	0.428
rs780574871	C/T	T	0.000265	missense variant	E/K	312	deleterious	0	possibly damaging	0.581
rs749750821	C/T	T	0.000265	missense variant	D/N	303	tolerated	0.9	benign	0.012
rs745514718	C/T	T	0.000265	missense variant	S/N	257	tolerated	0.93	benign	0.006
rs372272603	G/A	A	0.000265	missense variant	R/C	219	deleterious	0	probably damaging	0.976
rs779790336	C/G	G	0.000265	missense variant	R/T	204	deleterious	0	probably damaging	0.999
rs201900069	C/G/T	T	0.000265	missense variant~splice region variant	R/P	115	deleterious	0.01	possibly damaging	0.743
rs201900069	C/G/T	T	0.000265	missense variant~splice region variant	R/Q	115	tolerated	0.43	benign	0.007
rs4646116	T/C	C	0.002119	missense variant	K/R	26	tolerated	0.41	benign	0.001
rs73635825	A/G	G	0.000795	missense variant	S/P	19	tolerated	0.19	possibly damaging	0.74
rs147311723	G/A	A	0.004768	missense variant	L/F	731	deleterious - low confidence	0	probably damaging	0.941
rs41303171	T/C	C	0.004503	missense variant	N/D	720	tolerated - low confidence	0.1	benign	0.02
rs200540199	C/T			missense variant	R/H	716	tolerated - low confidence	0.08	benign	0.277
rs149039346	A/G	G	0.001325	missense variant	S/P	692	deleterious - low confidence	0	possibly damaging	0.723
rs777410473	T/C	C	0.000265	missense variant	K/E	689	tolerated - low confidence	0.53	benign	0
rs200180615	C/T	T	0.00053	missense variant	E/K	668	tolerated - low confidence	0.11	benign	0.005
rs199951323	A/C	C	0.000265	stop gained	L/*	656	-		-
rs183135788	T/C	C	0.00053	missense variant	N/S	638	tolerated	0.33	benign	0.054
rs756905974	T/C	C	0.000265	missense variant	N/S	546	deleterious	0.04	benign	0.029
rs779199005	A/G	G	0.000265	missense variant	Y/H	510	deleterious	0.01	probably damaging	0.979
rs140473595	C/T	T	0.000265	missense variant	A/T	501	deleterious	0.03	benign	0.323
rs200973492	A/G	G	0.000265	missense variant	V/A	488	tolerated	0.18	benign	0.061
rs191860450	T/C	C	0.00053	missense variant	I/V	468	deleterious	0.02	possibly damaging	0.747
rs138390800	T/C	C	0.000795	missense variant	K/R	341	deleterious	0.02	benign	0.215
rs185525294	T/A	A	0.000265	missense variant	M/L	332	deleterious	0.02	benign	0.428
rs780574871	C/T	T	0.000265	missense variant	E/K	312	deleterious	0	possibly damaging	0.581
rs749750821	C/T	T	0.000265	missense variant	D/N	303	tolerated	0.9	benign	0.012
rs745514718	C/T	T	0.000265	missense variant	S/N	257	tolerated	0.93	benign	0.006
rs372272603	G/A	A	0.000265	missense variant	R/C	219	deleterious	0	probably damaging	0.976
rs779790336	C/G	G	0.000265	missense variant	R/T	204	deleterious	0	probably damaging	0.999
rs201900069	C/G/T	T	0.000265	missense variant~splice region variant	R/P	115	deleterious	0.01	possibly damaging	0.743
rs201900069	C/G/T	T	0.000265	missense variant~splice region variant	R/Q	115	tolerated	0.43	benign	0.007
rs4646116	T/C	C	0.002119	missense variant	K/R	26	tolerated	0.41	benign	0.001
rs73635825	A/G	G	0.000795	missense variant	S/P	19	tolerated	0.19	possibly damaging	0.74
