## Supplementary Table 11 for "Global Spread of SARS-CoV-2 Subtype with Spike Protein Mutation D614G is Shaped by Human Genomic Variations that Regulate Expression of *TMPRSS2* and *MX1* Genes"

### Sheet: Sheet1
Supplementary Table 11: Cathepsin L (CTSL) non silent coding SNPs
Variant ID	Alleles	Variant Allele	Variant Allele Frequency	Type	amino acid change	amino acid position	sift_prediction	SIFT	polyphen_prediction	PolyPhen
rs112682750	A/C	C	0.002196	missense variant	N/T	2	tolerated	0.99	benign	0.001
rs546801058	C/T	T	0.0002	missense variant	T/I	4	tolerated	0.41	benign	0.003
rs200642380	A/G	G	0.0002	missense variant	Y/C	40	deleterious	0	probably damaging	1
rs538734131	G/T	T	0.000599	splice donor variant			-		-
rs111258561	G/A	A	0.000998	missense variant	A/T	79	tolerated	0.25	possibly damaging	0.718
rs187160957	C/A	A	0.000399	missense variant	L/M	110	tolerated	0.23	benign	0.039
rs76801214	C/A	A	0.004992	missense variant	S/Y	117	tolerated	0.13	benign	0.185
rs542217433	A/G	G	0.0002	missense variant	Y/C	125	deleterious	0.03	possibly damaging	0.767
rs11541204	G/A/T	A	0.02236	missense variant	Q/H	134	tolerated	0.38	benign	0.003
rs201186758	G/A	A	0.000399	missense variant	R/Q	153	tolerated	0.08	benign	0.084
rs148982715	C/T	T	0.0002	missense variant	L/F	158	deleterious	0	probably damaging	0.937
rs201160837	A/G			missense variant	E/G	209	tolerated	1	benign	0
rs546955996	C/G	G	0.0002	missense variant	P/R	215	deleterious	0.03	possibly damaging	0.749
rs199937402	A/G			missense variant	D/G	222	deleterious	0.01	benign	0.151
rs145197833	A/G	G	0.000599	missense variant	I/V	228	tolerated	0.41	benign	0.011
rs570139734	A/G	G	0.0002	missense variant	K/E	237	tolerated	0.43	benign	0.028
rs535977772	T/C	C	0.0002	missense variant	I/T	249	deleterious	0	possibly damaging	0.742
rs201971506	T/C	C	0.0002	missense variant	F/L	258	tolerated	0.21	possibly damaging	0.686
rs190277186	C/A/T	T	0.0002	stop gained	Y/*	283	-		-
rs201049031	A/C/G	C	0.0002	missense variant	E/D	305	tolerated	0.71	benign	0
rs537068633	G/A	A	0.0002	missense variant	R/Q	318	tolerated	0.33	benign	0.024
rs112682750	A/C	C	0.002196	missense variant	N/T	2	tolerated	0.88	benign	0.015
rs546801058	C/T	T	0.0002	missense variant	T/I	4	tolerated	0.41	benign	0.003
rs200642380	A/G	G	0.0002	missense variant	Y/C	40	deleterious	0.01	probably damaging	0.999
rs538734131	G/T	T	0.000599	splice donor variant			-		-
rs111258561	G/A	A	0.000998	missense variant	A/T	79	tolerated	0.13	possibly damaging	0.838
rs187160957	C/A	A	0.000399	missense variant	L/M	110	tolerated	0.23	benign	0.347
rs76801214	C/A	A	0.004992	missense variant	S/Y	117	tolerated	0.23	probably damaging	0.915
rs542217433	A/G	G	0.0002	missense variant	Y/C	125	deleterious	0.03	benign	0.331
rs11541204	G/A/T	A	0.02236	missense variant	Q/H	134	tolerated	0.29	benign	0.01
rs201186758	G/A	A	0.000399	missense variant	R/Q	153	tolerated	0.11	benign	0.03
rs148982715	C/T	T	0.0002	missense variant	L/F	158	deleterious	0	possibly damaging	0.65
rs201746195	T/G	G	0.0002	missense variant	F/V	220	tolerated - low confidence	0.87	unknown	0
rs193296899	G/T			splice donor variant			-		-
rs112682750	A/C	C	0.002196	missense variant	N/T	2	tolerated	0.99	benign	0.001
rs546801058	C/T	T	0.0002	missense variant	T/I	4	tolerated	0.41	benign	0.003
rs200642380	A/G	G	0.0002	missense variant	Y/C	40	deleterious	0	probably damaging	1
rs538734131	G/T	T	0.000599	splice donor variant			-		-
rs111258561	G/A	A	0.000998	missense variant	A/T	79	tolerated	0.25	possibly damaging	0.718
rs187160957	C/A	A	0.000399	missense variant	L/M	110	tolerated	0.23	benign	0.039
rs76801214	C/A	A	0.004992	missense variant	S/Y	117	tolerated	0.13	benign	0.185
rs542217433	A/G	G	0.0002	missense variant	Y/C	125	deleterious	0.03	possibly damaging	0.767
rs11541204	G/A/T	A	0.02236	missense variant	Q/H	134	tolerated	0.38	benign	0.003
rs201186758	G/A	A	0.000399	missense variant	R/Q	153	tolerated	0.08	benign	0.084
rs148982715	C/T	T	0.0002	missense variant	L/F	158	deleterious	0	probably damaging	0.937
rs201160837	A/G			missense variant	E/G	209	tolerated	1	benign	0
rs546955996	C/G	G	0.0002	missense variant	P/R	215	deleterious	0.03	possibly damaging	0.749
rs199937402	A/G			missense variant	D/G	222	deleterious	0.01	benign	0.151
rs145197833	A/G	G	0.000599	missense variant	I/V	228	tolerated	0.41	benign	0.011
rs570139734	A/G	G	0.0002	missense variant	K/E	237	tolerated	0.43	benign	0.028
rs535977772	T/C	C	0.0002	missense variant	I/T	249	deleterious	0	possibly damaging	0.742
rs201971506	T/C	C	0.0002	missense variant	F/L	258	tolerated	0.21	possibly damaging	0.686
rs190277186	C/A/T	T	0.0002	stop gained	Y/*	283	-		-
rs201049031	A/C/G	C	0.0002	missense variant	E/D	305	tolerated	0.71	benign	0
rs537068633	G/A	A	0.0002	missense variant	R/Q	318	tolerated	0.33	benign	0.024
rs538734131	G/T	T	0.000599	splice donor variant~non coding transcript variant			-		-
